# Predicting developmental relationships of tumor resident and circulating T cells in ovarian cancer

**DOI:** 10.1101/2023.02.28.530488

**Authors:** Mayra S. Carneiro, Yacine Bareche, Cheng Zhao, Pamela Thébault, Kurosh Rahimi, Diane Provencher, Vanessa Samouélian, Béatrice Cormier, Jean-François Cailhier, Anne-Marie Mes-Masson, Sophie Petropoulos, John Stagg, Réjean Lapointe

## Abstract

Characterizing T cell populations and understanding their developmental relationships may help design more effective cancer immunotherapies. We coupled single-cell transcriptomics and T cell receptor (TCR) αβ profiling of intratumoral and peripheral T cells in ovarian cancer patients to identify transcriptional programs and infer their relationship by trajectory and TCR overlap analyses. We proposed a model of differentiation pathway from an intermediate GZMH-expressing CD8 T cell subset found in the blood and tumor that progressively reinforces the exhaustion and tissue residency programs from a *CCL4*-expressing cluster towards *XCL1*- and *CXCL13*-expressing terminally exhausted cells. Inferred cell communication analysis suggests that interaction with *CXCL13*-expressing CD4 T cells, which we refer to as Tfh-like cells, sustains the effector function of this intermediate GZMH-expressing CD8 T cell subset. Moreover, our results suggest that Tfh-like cells attract cells expressing *GPR183* through the production of its ligand 7α,25 dihydroxycholesterol (7α,25-HC). Finally, we demonstrated that *GPR183* is highly expressed in a subset of pre-effector *GZMK*-expressing CD8 T cells and plasmacytoid dendritic cells. Collectively, our results suggest that Tfh-like cells expressing IL-21 help promote antitumor immunity against ovarian tumors by coordinating the action of immune cells responsive to 7α,25-HC.
