## Supplemental table 1 for "Predicting developmental relationships of tumor resident and circulating T cells in ovarian cancer"

### Sheet: Gene_expression_library
Sequencing information
Sample_ID	Patient	Tissue	Library	Sequencing_batch	Estimated Number of Cells	Mean Reads per Cell	Median Genes per Cell	Number of Reads	Valid Barcodes	Sequencing Saturation	Q30 Bases in Barcode	Q30 Bases in RNA Read	Q30 Bases in Sample Index	Q30 Bases in UMI	Reads Mapped to Genome	Reads Mapped Confidently to Genome	Reads Mapped Confidently to Intergenic Regions	Reads Mapped Confidently to Intronic Regions	Reads Mapped Confidently to Exonic Regions	Reads Mapped Confidently to Transcriptome	Reads Mapped Antisense to Gene	Fraction Reads in Cells	Total Genes Detected	Median UMI Counts per Cell
p9454_tumor	TOV_9454	tumor	gene expression	1	6413	69915	1352	448367588	0.793	0.765	0.962	0.903	0.944	0.959	0.882	0.72	0.191	0.062	0.467	0.36	0.089	0.932	21205	3610
p10329_tumor	TOV_10329	tumor	gene expression	2	10291	42357	1179	435900647	0.907	0.623	0.948	0.877	0.89	0.947	0.831	0.719	0.114	0.076	0.529	0.474	0.031	0.678	21684	2728
p9808_tumor	TOV_9808	tumor	gene expression	2	7299	62410	1516	455536910	0.926	0.624	0.951	0.868	0.928	0.95	0.8	0.662	0.185	0.06	0.417	0.378	0.02	0.907	22882	4557
p9704_tumor	TOV_9704	tumor	gene expression	2	10964	51197	1007	561327068	0.922	0.667	0.95	0.892	0.926	0.948	0.848	0.683	0.183	0.076	0.424	0.388	0.015	0.581	22061	1804
p9292_tumor	TOV_9293	tumor	gene expression	2	8981	48253	1387	433365851	0.915	0.579	0.952	0.858	0.928	0.951	0.764	0.676	0.051	0.117	0.508	0.452	0.032	0.88	24061	3650
					43948	56469.8	1263.5	1901132213
p10329_blood	TOV_10329	blood	gene expression	2	9496	61611	1378	585061436	0.899	0.807	0.952	0.866	0.931	0.95	0.824	0.702	0.044	0.085	0.574	0.509	0.038	0.808	20278	3872
p9808_blood	TOV_9808	blood	gene expression	2	9591	90322	1371	866286711	0.916	0.891	0.95	0.866	0.904	0.95	0.827	0.755	0.036	0.065	0.655	0.598	0.028	0.941	20251	4251
p9292_blood	TOV_9293	blood	gene expression	2	8604	53801	1629	462910609	0.89	0.701	0.952	0.879	0.912	0.951	0.839	0.739	0.041	0.083	0.615	0.544	0.043	0.885	20625	4799
p9454_blood	TOV_9454	blood	gene expression	1	9028	49804	1346	449637958	0.776	0.765	0.964	0.918	0.946	0.962	0.908	0.735	0.108	0.073	0.554	0.438	0.092	0.968	19923	4181
h8861_blood	healthy donor TOV_8861	blood	gene expression	1	3584	112329	1569	402589990	0.751	0.812	0.964	0.913	0.934	0.961	0.925	0.746	0.131	0.075	0.541	0.419	0.098	0.903	19206	4609
h8862_blood	healthy donor TOV_8862	blood	gene expression	1	4000	114848	1479	459395992	0.769	0.841	0.964	0.919	0.938	0.962	0.915	0.742	0.126	0.087	0.529	0.422	0.084	0.913	19555	4233
					40303			3225882696
*In a same batch, gene expression and TCR libraries were multiplexed (90% and 10%, respectively).
**Batch1: S1 flowcell NovaSeq 6000
***Batch2: S2 flowcell NovaSeq 6000

### Sheet: TCR_library
Sequencing information
Sample_ID	Patient	Tissue	Library	Sequencing_batch	Estimated Number of Cells	Mean Read Pairs per Cell	Number of Cells With Productive V-J Spanning Pair	Number of Read Pairs	Valid Barcodes	Q30 Bases in Barcode	Q30 Bases in RNA Read 1	Q30 Bases in Sample Index	Q30 Bases in UMI	Reads Mapped to Any V(D)J Gene	Reads Mapped to TRA	Reads Mapped to TRB	Mean Used Read Pairs per Cell	Fraction Reads in Cells	Median TRA UMIs per Cell	Median TRB UMIs per Cell	Cells With Productive V-J Spanning Pair	Cells With Productive V-J Spanning (TRA, TRB) Pair	Paired Clonotype Diversity	Cells With TRA Contig	Cells With TRB Contig	Cells With CDR3-annotated TRA Contig	Cells With CDR3-annotated TRB Contig	Cells With V-J Spanning TRA Contig	Cells With V-J Spanning TRB Contig	Cells With Productive TRA Contig	Cells With Productive TRB Contig
p9454_tumor	TOV_9454	tumor	V(D)J	1	4659	13951	3993	64999027	0.832	0.963	0.952	0.947	0.96	0.633	0.178	0.442	5896	0.734	5	14	0.857	0.857	475.53	0.907	0.992	0.885	0.987	0.901	0.988	0.873	0.984
p10329_tumor	TOV_10329	tumor	V(D)J	2	7074	8592	5831	60782070	0.903	0.951	0.932	0.882	0.95	0.796	0.228	0.564	3360	0.529	4	15	0.824	0.824	69.93	0.867	0.987	0.852	0.986	0.86	0.986	0.84	0.984
p9808_tumor	TOV_9808	tumor	V(D)J	2	3297	18867	2826	62205228	0.888	0.949	0.931	0.901	0.949	0.771	0.211	0.547	8160	0.567	5	15	0.857	0.857	631.53	0.907	0.995	0.885	0.993	0.899	0.993	0.869	0.988
p9704_tumor	TOV_9704	tumor	V(D)J	2	4178	13171	2998	55028594	0.905	0.949	0.93	0.925	0.948	0.842	0.265	0.564	4082	0.392	3	7	0.718	0.718	283.44	0.81	0.96	0.79	0.95	0.804	0.951	0.773	0.944
p9292_tumor	TOV_9293	tumor	V(D)J	2	4203	14279	3713	60015811	0.885	0.95	0.928	0.928	0.95	0.696	0.231	0.464	7839	0.696	7	14	0.883	0.883	760.38	0.935	0.989	0.917	0.985	0.929	0.985	0.903	0.981
p10329_blood	TOV_10329	blood	V(D)J	2	4743	12558	3893	59565379	0.905	0.951	0.934	0.926	0.95	0.735	0.207	0.526	5552	0.603	3	10	0.821	0.821	65.71	0.879	0.989	0.857	0.982	0.875	0.983	0.845	0.976
p9808_blood	TOV_9808	blood	V(D)J	2	5893	9033	4502	53232799	0.919	0.951	0.934	0.926	0.95	0.834	0.201	0.632	5868	0.808	3	10	0.764	0.764	392.56	0.85	0.991	0.816	0.988	0.839	0.988	0.781	0.983
p9292_blood	TOV_9293	blood	V(D)J	2	5893	9033	4502	53232799	0.919	0.951	0.934	0.926	0.95	0.834	0.201	0.632	5868	0.808	3	10	0.764	0.764	392.56	0.85	0.991	0.816	0.988	0.839	0.988	0.781	0.983
p9454_blood	TOV_9454	blood	V(D)J	1	5567	5971	4462	33244813	0.811	0.96	0.949	0.933	0.958	0.564	0.157	0.406	2490	0.781	4	10	0.802	0.802	2909.04	0.877	0.989	0.842	0.985	0.865	0.986	0.82	0.982
h8861_blood	healthy donor TOV_8861	blood	V(D)J	1	1686	45805	1497	77228144	0.809	0.962	0.949	0.903	0.959	0.564	0.156	0.407	8791	0.393	6	13	0.888	0.888	733.55	0.939	0.992	0.92	0.99	0.933	0.99	0.899	0.989
h8862_blood	healthy donor TOV_8862	blood	V(D)J	1	1500	47225	1257	70837517	0.807	0.961	0.947	0.944	0.959	0.548	0.148	0.399	8282	0.368	4	10	0.838	0.838	39.76	0.891	0.989	0.869	0.987	0.883	0.987	0.855	0.983
*In a same batch, gene expression and TCR libraries were multiplexed (90% and 10%, respectively).
**Batch1: S1 flowcell NovaSeq 6000
***Batch2: S2 flowcell NovaSeq 6000
