## Supplemental Table 6 for "Predicting developmental relationships of tumor resident and circulating T cells in ovarian cancer"

### Sheet: in
Gene signatures used to score the T cells in our ovarian cancer dataset.
Gueguen_CD8.FCGR3A	Wu_8.1.Teff	Wu_dual.expanded
FGFBP2	GNLY	CCL5
FCGR3A	NKG7	NKG7
KLRF1	GZMH	CD8A
S1PR5	CST7	GZMH
PRSS23	KLRD1	CD8B
GNLY	GZMB	HCST
NKG7	CCL5	CST7
TRDV2	PRF1	KLRD1
KLRD1	IFITM2	GZMA
C1orf21	IFITM3	CTSW
GZMH	LITAF	PRF1
FGR	HCST	GZMB
PRF1	ITGB2	HOPX
PLAC8	GZMA	GZMM
KLRG1	GPR56	KLRK1
TRGC2	GZMM	HLA-C
GZMB	IFITM1	GSTP1
TRGC1	CD52	CLEC2B
ADGRG1	RAP1B	CD63
CTSW	ZNF683	CD99
PLEK		KLRC4
FCRL6		AOAH
CST7		GNLY
CCL4		CCL4
TRGV9		MATK
TRDC		C12orf75
LITAF		CCL4L1
LYAR		ZNF683
CCL5		ABI3
ADRB2		KLRC2
HOPX
SPON2
ZEB2
MATK
BIN2
GZMM
MYO1F
CMC1
SAMD3
TTC38
KLF2
TBX21
KLF3
RPL27A
CYBA
EFHD2
C12orf75
CCL3
GPR65
FLNA
CCND3
ITGB2
